# The structure, binding, and function of a Notch transcription complex involving RBPJ and the epigenetic reader protein L3MBTL3

**DOI:** 10.1101/2022.02.09.479311

**Authors:** Daniel Hall, Benedetto Daniele Giaimo, Sung-Soo Park, Wiebke Hemmer, Tobias Friedrich, Francesca Ferrante, Marek Bartkuhn, Zhenyu Yuan, Franz Oswald, Tilman Borggrefe, Jean-François Rual, Rhett A. Kovall

## Abstract

The highly conserved Notch pathway transmits signals between neighboring cells to elicit distinct downstream transcriptional programs. In given contexts, Notch is a major regulator of cell fate specification, proliferation, and apoptosis, such that aberrant Notch signaling leads to a pleiotropy of human diseases, including developmental disorders and cancers. The canonical pathway signals through the transcription factor CSL (RBPJ in mammals), which forms a transcriptional activation complex with the intracellular domain of the Notch receptor and the coactivator Mastermind. CSL can also function as a transcriptional repressor by forming complexes with one of several different corepressor proteins, such as FHL1 or SHARP in mammals and Hairless in *Drosophila*. Recently, we identified the malignant brain tumor (MBT) family member L3MBTL3 as a bona fide RBPJ binding corepressor that recruits the repressive lysine demethylase LSD1/KDM1A to Notch target genes. Here we define the RBPJ-interacting domain (RBP-ID) of L3MBTL3 and report the 2.06 Å crystal structure of the complex formed between RBPJ, the RBP-ID of L3MBTL3 and DNA. The structure reveals the molecular interactions underlying L3MBTL3 complexation with RBPJ, which we comprehensively analyze with a series of L3MBTL3 and RBPJ mutations that span the binding interface. Compared to other RBPJ-binding proteins, we find that L3MBTL3 interacts with RBPJ via an unusual binding motif, which is sensitive to mutations throughout its RBPJ-interacting region. We also show that these disruptive mutations affect RBPJ and L3MBTL3 function in cells, providing further insights into Notch mediated transcriptional regulation.
