## Supplementary material for "The structure, binding, and function of a Notch transcription complex involving RBPJ and the epigenetic reader protein L3MBTL3": Table S1

### Sheet: alignStats
FileName	Nreads	Nalign	Perc_Aligned	Nalign_Primary	Perc_Aligned_Primary
eV_Rep_1	77923570	71255698	91.4431	71255698	91.4431
RBPJ_WT_Rep_1	66396081	61898153	93.2256	61898153	93.2256
RBPJ_F261A/A284V_Rep_1	52774966	47074300	89.1982	47074300	89.1982
eV_Rep_2	70363409	65453889	93.0226	65453889	93.0226
RBPJ_WT_Rep_2	75179972	70067743	93.2	70067743	93.2
RBPJ_F261A/A284V_Rep_2	79256031	73180340	92.3341	73180340	92.3341
eV_Rep_3	24694601	22540332	91.2764	22540332	91.2764
RBPJ_WT_Rep_3	27741549	25530721	92.0306	25530721	92.0306
RBPJ_F261A/A284V_Rep_3	21291372	19044867	89.4488	19044867	89.4488
eV_Rep_4	21670917	19735342	91.0683	19735342	91.0683
RBPJ_WT_Rep_4	23854633	22041587	92.3996	22041587	92.3996
RBPJ_F261A/A284V_Rep_4	23463177	20966362	89.3586	20966362	89.3586
Control_Rep_1	63438946	59847506	94.3387	59847506	94.3387
L3MBTL3_KD_Rep_1	51544137	48113291	93.3439	48113291	93.3439
Control_Rep_2	54850622	51130950	93.2185	51130950	93.2185
L3MBTL3_KD_Rep_2	49520421	46245887	93.3875	46245887	93.3875
Control_Rep_3	45218407	42336176	93.626	42336176	93.626
L3MBTL3_KD_Rep_3	51842324	48588275	93.7232	48588275	93.7232
