## Supplementary material for "The structure, binding, and function of a Notch transcription complex involving RBPJ and the epigenetic reader protein L3MBTL3": Table S3

### Sheet: Table S3
ID	Description	GeneRatio	BgRatio	pvalue	p.adjust	qvalue	geneID	Count
GO:0045607	regulation of inner ear auditory receptor cell differentiation	3/51	10/19887	1.88264e-06	0.000775087	0.000537275	Hes1/Hey1/Notch1	3
GO:0045631	regulation of mechanoreceptor differentiation	3/51	10/19887	1.88264e-06	0.000775087	0.000537275	Hes1/Hey1/Notch1	3
GO:2000980	regulation of inner ear receptor cell differentiation	3/51	10/19887	1.88264e-06	0.000775087	0.000537275	Hes1/Hey1/Notch1	3
GO:0035909	aorta morphogenesis	4/51	35/19887	1.89392e-06	0.000775087	0.000537275	Hes1/Hey1/Jag1/Notch1	4
GO:0042491	inner ear auditory receptor cell differentiation	4/51	49/19887	7.46365e-06	0.00200727	0.0013914	Hes1/Hey1/Jag1/Notch1	4
GO:1903706	regulation of hemopoiesis	8/51	400/19887	7.46444e-06	0.00200727	0.0013914	Cd28/Clec2g/Hes1/Jag1/Notch1/Scin/Tmem176a/Tmem176b	8
GO:0003184	pulmonary valve morphogenesis	3/51	17/19887	1.05339e-05	0.00200727	0.0013914	Hey1/Jag1/Notch1	3
GO:0035315	hair cell differentiation	4/51	54/19887	1.10357e-05	0.00200727	0.0013914	Hes1/Hey1/Jag1/Notch1	4
GO:0045604	regulation of epidermal cell differentiation	4/51	54/19887	1.10357e-05	0.00200727	0.0013914	Hes1/Hey1/Notch1/Prkch	4
GO:0007159	leukocyte cell-cell adhesion	7/51	313/19887	1.43039e-05	0.00218667	0.00151576	Adora2a/Cd28/Cd6/Hes1/Itgam/Lax1/Sell	7
GO:0032835	glomerulus development	4/51	58/19887	1.46936e-05	0.00218667	0.00151576	Hes1/Jag1/Notch1/Plce1	4
GO:0035904	aorta development	4/51	63/19887	2.04355e-05	0.0025757	0.00178542	Hes1/Hey1/Jag1/Notch1	4
GO:0003177	pulmonary valve development	3/51	21/19887	2.04545e-05	0.0025757	0.00178542	Hey1/Jag1/Notch1	3
GO:0072006	nephron development	5/51	144/19887	3.33585e-05	0.00366259	0.00253884	Hes1/Hey1/Jag1/Notch1/Plce1	5
GO:2000737	negative regulation of stem cell differentiation	3/51	25/19887	3.51174e-05	0.00366259	0.00253884	Hes1/Jag1/Notch1	3
GO:0060563	neuroepithelial cell differentiation	4/51	73/19887	3.66424e-05	0.00366259	0.00253884	Hes1/Hey1/Jag1/Notch1	4
GO:0030856	regulation of epithelial cell differentiation	5/51	148/19887	3.80355e-05	0.00366259	0.00253884	Hes1/Hey1/Jag1/Notch1/Prkch	5
GO:0048844	artery morphogenesis	4/51	76/19887	4.29479e-05	0.00373987	0.00259241	Hes1/Hey1/Jag1/Notch1	4
GO:0061311	cell surface receptor signaling pathway involved in heart development	3/51	27/19887	4.44989e-05	0.00373987	0.00259241	Hey1/Jag1/Notch1	3
GO:0060113	inner ear receptor cell differentiation	4/51	78/19887	4.757e-05	0.00373987	0.00259241	Hes1/Hey1/Jag1/Notch1	4
GO:0008593	regulation of Notch signaling pathway	4/51	79/19887	5.00126e-05	0.00373987	0.00259241	Hes1/Hey1/Jag1/Notch1	4
GO:1903707	negative regulation of hemopoiesis	5/51	157/19887	5.04159e-05	0.00373987	0.00259241	Clec2g/Hes1/Notch1/Tmem176a/Tmem176b	5
GO:0045682	regulation of epidermis development	4/51	80/19887	5.25455e-05	0.00373987	0.00259241	Hes1/Hey1/Notch1/Prkch	4
GO:0060317	cardiac epithelial to mesenchymal transition	3/51	30/19887	6.14318e-05	0.00385741	0.00267389	Hey1/Jag1/Notch1	3
GO:0003151	outflow tract morphogenesis	4/51	84/19887	6.36226e-05	0.00385741	0.00267389	Hes1/Hey1/Jag1/Notch1	4
GO:0042490	mechanoreceptor differentiation	4/51	84/19887	6.36226e-05	0.00385741	0.00267389	Hes1/Hey1/Jag1/Notch1	4
GO:0060411	cardiac septum morphogenesis	4/51	84/19887	6.36226e-05	0.00385741	0.00267389	Hes1/Hey1/Jag1/Notch1	4
GO:1905314	semi-lunar valve development	3/51	31/19887	6.78909e-05	0.00396919	0.00275137	Hey1/Jag1/Notch1	3
GO:0014031	mesenchymal cell development	4/51	90/19887	8.33054e-05	0.00470245	0.00325964	Hes1/Hey1/Jag1/Notch1	4
GO:0072080	nephron tubule development	4/51	97/19887	0.00011148	0.00608312	0.0042167	Hes1/Hey1/Jag1/Notch1	4
GO:0045747	positive regulation of Notch signaling pathway	3/51	38/19887	0.000125812	0.00664371	0.00460529	Hes1/Jag1/Notch1	3
GO:0060251	regulation of glial cell proliferation	3/51	39/19887	0.000136051	0.00695985	0.00482443	Hes1/Notch1/Prkch	3
GO:0061326	renal tubule development	4/51	103/19887	0.000140653	0.00697725	0.00483649	Hes1/Hey1/Jag1/Notch1	4
GO:0060840	artery development	4/51	106/19887	0.000157145	0.00750345	0.00520124	Hes1/Hey1/Jag1/Notch1	4
GO:0002683	negative regulation of immune system process	7/51	459/19887	0.000160428	0.00750345	0.00520124	Adora2a/Clec2g/Hes1/Lax1/Notch1/Tmem176a/Tmem176b	7
GO:0072009	nephron epithelium development	4/51	108/19887	0.000168888	0.00752034	0.00521295	Hes1/Hey1/Jag1/Notch1	4
GO:2000826	regulation of heart morphogenesis	3/51	42/19887	0.000169977	0.00752034	0.00521295	Hes1/Jag1/Notch1	3
GO:0009913	epidermal cell differentiation	5/51	210/19887	0.000198135	0.00853545	0.00591661	Hes1/Hey1/Jag1/Notch1/Prkch	5
GO:0042110	T cell activation	7/51	480/19887	0.000211054	0.00885884	0.00614078	Adora2a/Cd28/Cd6/Gimap1/Hes1/Itgam/Lax1	7
GO:0003179	heart valve morphogenesis	3/51	46/19887	0.000223143	0.00890938	0.00617581	Hey1/Jag1/Notch1	3
GO:0030857	negative regulation of epithelial cell differentiation	3/51	46/19887	0.000223143	0.00890938	0.00617581	Hes1/Jag1/Notch1	3
GO:0003197	endocardial cushion development	3/51	47/19887	0.000237927	0.00927349	0.0064282	Hey1/Jag1/Notch1	3
GO:0061005	cell differentiation involved in kidney development	3/51	48/19887	0.000253331	0.00964425	0.00668521	Hes1/Jag1/Notch1	3
